# A *de novo* transcriptome assembly of the annelid worm *Hediste diversicolor*

**DOI:** 10.1101/2022.07.20.500767

**Authors:** Rodrigo Samico, André M. Machado, Marcos Domingues, Andreas Hagemann, Luísa Valente, Arne Malzahn, André Gomes-dos-Santos, Raquel Ruivo, Óscar Monroig, L. Filipe C. Castro

**Affiliations:** CIMAR/CIIMAR - Interdisciplinary Centre of Marine and Environmental Research, University of Porto, Avenida General Norton de Matos, S/N, 4450-208 Matosinhos, Portugal; FCUP - Department of Biology, Faculty of Sciences, University of Porto (U. Porto), Rua do Campo Alegre, Porto, Portugal; SINTEF Ocean, Environment and New Resources, Trondheim, Norway; ICBAS, Instituto de Ciências Biomédicas de Abel Salazar, Universidade do Porto, Porto, Portugal; Instituto de Acuicultura Torre de la Sal (IATS-CSIC), Castellón, Spain

**Keywords:** transcriptome, ecology, ragworm, Annelida

## Abstract

The development of Next-Generation Sequencing (NGS) technologies has revolutionized multiple fields of Biology. The ability to sequence DNA and RNA in an automated, parallel and low-cost approach, was key to boost the applicability and acquisition efficiency of *omics* resources. In this context, the availability of these tools has become indispensable towards our understanding of biodiversity, deepening our knowledge on the distinct complexity levels, from cells to ecosystems.

In this study we comprehensively characterised and annotated a whole-body transcriptome of *Hediste diversicolor*. This annelid worm species belongs to the family Nereididae and inhabits estuarine and lagoon areas on the Atlantic coasts of Europe and North America. Ecologically, this species plays an important role in benthic food webs. The ability of rework sediments through bioturbation activity makes this species essential to the estuarine mechanisms.

Here, we used Illumina next-generation sequencing technology, to sequence a total 105 million (M) paired-end (PE) raw reads and produce the first multi-tissue transcriptome assembly of an adult of *H. diversicolor*. This transcriptome contains 69,335 transcripts with a N50 transcript length of 2,313 bp and a BUSCO gene completeness of 97.7% and 96% (S: 88.2%; D: 7.8%) in Eukaryota and Metazoa lineage-specific profile libraries. Our findings offer a valuable resource for multiple biological studies using this species.
