## Supplemental Tables for "A *de novo* transcriptome assembly of the annelid worm *Hediste diversicolor*"

### Sheet: Suppl. Table. 1
Supplementary Table 1. Top 10 species with Blast-x hit match
TaxID	Counts_Blastx	%	Species
283909	4334	17.2059	Capitella teleta
7574	2483	9.85748	Lingula anatina
6347	2376	9.43269	Owenia fusiformis
2664684	784	3.11247	Dimorphilus gyrociliatus
6359	756	3.00131	Platynereis dumerilii
1735272	605	2.40184	Gigantopelta aegis
6579	453	1.7984	Pecten maximus
29159	447	1.77458	Crassostrea gigas
29158	438	1.73885	Mytilus galloprovincialis
6573	372	1.47684	Mizuhopecten yessoensis
Total	13048	51.8004	-
Total absolute	25189	100	-

### Sheet: Suppl. Table. 2
Supplementary Table 2. Length distribution of the transcripts in versions v1 and v2 of Hediste diversicolor transcriptome assembly.
X	Counts	%
Distribution_Len_0_300.txt	4639	1.02824
Distribution_Len_300_600.txt	21883	0.217977
Distribution_Len_600_800.txt	11097	0.429846
Distribution_Len_800_1000.txt	6624	0.720109
Distribution_Len_1000_1200.txt	4158	1.14719
Distribution_Len_1200_1400.txt	2945	1.61969
Distribution_Len_1400_1600.txt	2202	2.16621
Distribution_Len_1600_1800.txt	1784	2.67377
Distribution_Len_1800_2000.txt	1530	3.11765
Distribution_Len_2000_2500.txt	2893	1.64881
Distribution_Len_2500_3000.txt	2049	2.32796
Distribution_Len_3000_4000.txt	2761	1.72763
Distribution_Len_4000_30000.txt	4770	1
Totals	69335	0.0687964

### Sheet: Suppl. Table. 3
Supplementary Table 3. Number of isoforms present in versions v1 and v2 of Hediste diversicolor transcriptome assembly.
Isoforms	Number of Isforms v1	Percentage of Isforms v1 (%)	Number of Isforms v2	Percentage of Isforms v2 (%)
1	161210	83.7511	46631	85.5175
2	14568	7.5683	4734	8.68178
3	6078	3.15762	1562	2.86458
4	3511	1.82402	723	1.32592
5	2319	1.20476	379	0.695056
6	1624	0.843693	215	0.394293
7	1063	0.552245	105	0.192562
8	730	0.379246	69	0.12654
9	492	0.255602	46	0.0843603
10	345	0.179233	22	0.0403462
11	198	0.102864	17	0.0311766
>=12	349	0.181311	25	0.045848
Total	192487	100	54528	100
